# Inhibition of major histocompatibility complex-I antigen presentation by sarbecovirus ORF7a proteins

**DOI:** 10.1101/2022.05.25.493467

**Authors:** Fengwen Zhang, Trinity Zang, Eva M. Stevenson, Xiao Lei, Dennis C. Copertino, Talia M. Mota, Julie Boucau, Wilfredo F. Garcia-Beltran, R. Brad Jones, Paul D. Bieniasz

## Abstract

Viruses employ a variety of strategies to escape or counteract immune responses, including depletion of cell surface major histocompatibility complex class I (MHC-I), that would ordinarily present viral peptides to CD8+ cytotoxic T cells. As part of a screen to elucidate biological activities associated with individual SARS-CoV-2 viral proteins, we found that ORF7a reduced cell surface MHC-I levels by approximately 5-fold. Nevertheless, in cells infected with SARS-CoV-2, surface MHC-I levels were reduced even in the absence of ORF7a, suggesting additional mechanisms of MHC-I downregulation. ORF7a proteins from a sample of sarbecoviruses varied in their ability to induce MHC-I downregulation and, unlike SARS-CoV-2, the ORF7a protein from SARS-CoV lacked MHC-I downregulating activity. A single-amino acid at position 59 (T/F) that is variable among sarbecovirus ORF7a proteins governed the difference in MHC-I downregulating activity. SARS-CoV-2 ORF7a physically associated with the MHC-I heavy chain and inhibited the presentation of expressed antigen to CD8+ T-cells. Speficially, ORF7a prevented the assembly of the MHC-I peptide loading complex and causing retention of MHC-I in the endoplasmic reticulum. The differential ability of ORF7a proteins to function in this way might affect sarbecovirus dissemination and persistence in human populations, particularly those with infection- or vaccine-elicited immunity.
