## Supplementary Table 2 for "Inhibition of major histocompatibility complex-I antigen presentation by sarbecovirus ORF7a proteins"

### Sheet: Sheet1
	Sequence Name	Sequence
	NSP1	ATGGAATCCCTGGTACCTGGCTTCAATGAGAAGACCCACGTGCAACTTAGCCTCCCTGTACTGCAGGTCAGGGACGTGCTGGTTAGGGGCTTCGGCGACAGTGTGGAAGAGGTGCTGTCTGAAGCGCGCCAGCACCTGAAAGATGGAACCTGCGGCCTTGTTGAAGTGGAAAAGGGAGTTCTTCCCCAGCTCGAACAGCCTTATGTGTTCATAAAGAGAAGCGACGCTCGGACAGCTCCACACGGCCACGTGATGGTGGAGCTGGTTGCCGAGCTGGAGGGAATTCAGTACGGCAGATCAGGCGAAACGCTAGGCGTGCTGGTGCCTCATGTGGGCGAAATCCCTGTGGCTTACCGAAAGGTGCTGCTGAGAAAGAATGGAAACAAGGGCGCAGGTGGC…
	NSP2	ATGGCCTACACAAGATACGTGGACAATAACTTCTGCGGTCCCGATGGGTATCCTCTGGAATGTATCAAGGACCTGCTAGCTCGGGCCGGCAAAGCCAGCTGCACGCTGTCTGAACAGTTGGATTTTATCGACACCAAGAGAGGGGTGTACTGCTGTAGGGAGCACGAGCACGAGATTGCCTGGTACACCGAGAGATCTGAAAAAAGTTACGAGCTGCAGACGCCTTTCGAAATCAAATTAGCGAAGAAGTTCGACACATTCAATGGCGAGTGCCCTAATTTTGTGTTCCCTCTTAACTCCATCATCAAGACGATCCAGCCCCGGGTGGAAAAAAAGAAGTTGGATGGCTTTATGGGAAGAATTAGATCCGTGTACCCTGTGGCCTCCCCCAATGAATGC…
	NSP3	ATGGCTCCCACCAAAGTGACATTTGGAGATGATACCGTGATCGAAGTACAGGGCTATAAGAGTGTGAACATCACCTTTGAGCTGGACGAACGGATTGACAAGGTACTAAACGAGAAATGTAGTGCCTATACCGTTGAGTTAGGCACTGAAGTCAACGAATTCGCCTGCGTAGTGGCAGACGCTGTGATCAAGACGCTGCAGCCAGTATCCGAGTTGCTCACTCCCCTGGGAATCGACCTGGATGAGTGGTCCATGGCGACCTACTACCTATTTGACGAGAGCGGTGAATTCAAGCTGGCTAGCCACATGTACTGTAGCTTCTACCCTCCCGACGAGGATGAGGAGGAGGGCGACTGTGAAGAAGAAGAGTTCGAGCCCTCCACCCAATACGAGTACGGT…
	NSP4	ATGAAGATCGTGAACAACTGGCTGAAGCAGCTAATCAAGGTCACCCTCGTCTTTCTGTTCGTTGCCGCTATTTTCTACCTTATCACACCGGTACACGTGATGAGCAAACACACCGATTTCTCCTCTGAGATCATCGGATACAAGGCCATCGACGGGGGAGTCACGCGCGATATTGCTAGCACCGATACGTGTTTCGCCAACAAACACGCCGACTTCGACACTTGGTTCAGCCAGAGAGGCGGTTCATATACAAACGACAAAGCTTGCCCCTTGATCGCCGCCGTAATTACAAGAGAAGTAGGCTTCGTCGTACCTGGTCTGCCTGGCACCATCCTGAGAACTACAAACGGCGACTTCCTGCATTTCCTGCCGAGAGTGTTCTCTGCAGTTGGCAATATC…
	NSP5	ATGAGCGGGTTCAGAAAAATGGCTTTTCCTAGTGGCAAGGTGGAGGGCTGCATGGTCCAGGTGACGTGTGGAACCACAACCCTGAACGGCCTGTGGCTGGATGACGTTGTCTACTGTCCCAGACATGTCATCTGTACAAGCGAGGATATGCTCAATCCCAACTACGAGGATCTCCTGATCAGAAAAAGTAACCACAATTTTCTGGTGCAGGCAGGGAACGTGCAGCTGCGGGTTATCGGCCATAGCATGCAGAACTGCGTCCTGAAGCTAAAGGTGGACACAGCCAACCCCAAAACCCCTAAGTACAAGTTCGTTCGCATCCAGCCCGGCCAGACGTTCTCTGTGCTAGCCTGCTACAACGGCAGCCCTTCTGGCGTGTACCAGTGCGCCATGAGACCT…
	NSP6	ATGAGCGCAGTCAAGCGTACAATCAAAGGAACACACCACTGGCTTCTGCTGACTATCTTAACATCCCTCTTGGTTCTGGTGCAGAGCACACAATGGTCCCTGTTCTTCTTCTTGTACGAGAACGCCTTCCTCCCATTCGCTATGGGTATCATCGCCATGAGCGCCTTCGCTATGATGTTCGTCAAACACAAGCACGCATTCCTCTGCCTGTTTTTGTTGCCTTCTTTAGCTACCGTGGCCTACTTCAACATGGTTTACATGCCTGCTAGTTGGGTGATGAGAATCATGACTTGGTTAGATATGGTAGACACTAGCTTGTCCGGATTCAAACTCAAAGATTGCGTAATGTACGCCTCTGCAGTGGTTCTGCTGATACTGATGACCGCCAGAACCGTGTAT…
	NSP7	ATGTCTAAAATGTCTGATGTTAAGTGCACATCTGTAGTGCTGTTGTCCGTGCTGCAGCAACTGAGAGTGGAAAGCTCCTCCAAACTGTGGGCCCAGTGCGTACAACTGCACAACGATATATTGCTGGCCAAAGATACAACCGAAGCCTTCGAAAAGATGGTGTCTCTCCTGTCCGTGCTCCTGAGTATGCAGGGCGCTGTGGACATAAACAAGCTGTGCGAAGAGATGCTGGATAACCGAGCCACATTGCAGTAG
	NSP8	ATGGCCATCGCCAGCGAGTTCTCTAGCCTTCCTTCGTACGCCGCCTTTGCTACCGCTCAAGAGGCTTACGAGCAGGCCGTGGCAAATGGCGATTCTGAGGTGGTTCTAAAAAAGCTGAAAAAATCACTGAACGTGGCTAAGTCTGAATTCGACCGGGACGCCGCAATGCAGAGAAAGTTAGAGAAGATGGCCGATCAGGCGATGACGCAGATGTATAAGCAAGCCCGGTCCGAGGACAAGCGGGCCAAGGTAACAAGCGCCATGCAGACAATGCTTTTCACCATGCTCCGGAAGCTTGACAACGACGCTCTGAACAACATCATCAATAACGCCCGCGACGGCTGCGTGCCTCTCAACATAATCCCTCTGACAACCGCCGCAAAGCTCATGGTCGTGATT…
	NSP9	ATGAACAACGAGCTGTCTCCTGTCGCCCTCAGACAAATGTCTTGTGCGGCCGGCACAACGCAGACCGCCTGTACAGATGACAATGCCCTGGCGTACTATAACACTACAAAGGGCGGCCGGTTTGTTCTAGCCCTGCTGAGCGATTTACAGGATCTAAAATGGGCCAGATTTCCCAAGTCTGACGGCACCGGCACTATCTACACTGAGCTTGAACCCCCCTGTCGGTTCGTGACTGACACACCAAAGGGCCCAAAAGTGAAGTACCTATACTTCATCAAGGGCCTGAACAACCTAAATCGGGGCATGGTGCTAGGAAGCTTGGCTGCTACCGTGCGCCTGCAGTAG
	NSP10	ATGGCAGGGAACGCCACAGAGGTTCCTGCCAACTCAACAGTGCTAAGCTTCTGTGCCTTCGCAGTTGACGCGGCTAAGGCCTACAAGGATTATTTGGCTTCTGGTGGCCAGCCTATCACCAATTGCGTAAAGATGCTGTGTACCCACACCGGGACGGGCCAAGCCATTACAGTCACCCCGGAGGCTAACATGGACCAGGAGAGCTTCGGCGGCGCATCTTGTTGCCTGTACTGCCGGTGTCACATCGACCACCCCAATCCTAAGGGCTTTTGCGATCTGAAGGGAAAGTATGTCCAGATTCCTACAACATGTGCCAACGACCCAGTGGGCTTCACTCTGAAGAACACGGTGTGTACAGTGTGTGGCATGTGGAAGGGTTACGGTTGCTCCTGCGACCAG…
	NSP12	ATGAGCGCCGACGCTCAGAGCTTCCTGAACCGTGTTTGCGGTGTGTCAGCGGCCCGGCTGACACCGTGCGGAACTGGAACTTCTACAGATGTAGTGTACAGAGCCTTCGACATCTACAATGATAAGGTTGCTGGTTTCGCCAAGTTCTTAAAAACCAACTGCTGCCGCTTCCAAGAAAAGGACGAGGATGACAATTTGATTGATAGTTACTTCGTGGTGAAGAGACACACATTCAGCAACTATCAGCACGAAGAGACCATTTACAACTTGTTGAAGGACTGCCCAGCCGTAGCTAAGCACGACTTTTTCAAATTTAGAATTGACGGGGATATGGTGCCCCACATAAGTAGACAACGGCTCACAAAATACACTATGGCGGATCTAGTTTACGCGCTTAGA…
	NSP13	ATGGCCGTTGGAGCCTGCGTGCTGTGCAATTCACAGACAAGCCTGAGATGTGGTGCCTGCATCAGACGGCCTTTTCTCTGCTGCAAGTGCTGCTACGACCACGTGATCAGCACATCCCACAAGCTGGTGCTGTCGGTCAACCCTTACGTCTGTAATGCCCCTGGCTGCGATGTGACCGACGTAACACAGCTGTACCTGGGCGGAATGTCTTACTACTGCAAGAGCCACAAGCCTCCCATCTCTTTCCCCCTGTGCGCTAATGGACAGGTTTTCGGCCTGTACAAGAACACATGCGTAGGCAGCGATAATGTGACCGACTTCAACGCCATCGCCACATGTGACTGGACGAACGCAGGCGATTACATCTTAGCCAATACCTGCACGGAAAGACTGAAGCTG…
	NSP14	ATGGCCGAAAATGTTACTGGACTGTTCAAGGATTGCAGCAAAGTCATCACGGGCTTGCATCCCACCCAGGCTCCCACTCACCTTTCTGTAGACACGAAATTCAAGACAGAGGGACTGTGCGTCGACATCCCCGGCATCCCCAAAGACATGACCTACCGTAGACTCATCTCCATGATGGGCTTCAAGATGAACTACCAGGTGAATGGCTACCCGAACATGTTCATTACCCGCGAGGAGGCTATTAGACACGTCCGGGCCTGGATCGGATTCGACGTAGAAGGCTGCCACGCTACTAGAGAGGCGGTGGGTACAAACCTCCCACTGCAACTGGGGTTTAGTACAGGCGTTAACCTAGTGGCCGTCCCTACAGGGTACGTGGACACCCCCAATAACACAGAC…
	NSP15	ATGAGCCTGGAAAACGTGGCCTTCAATGTTGTGAACAAGGGCCACTTCGATGGTCAGCAGGGTGAAGTCCCTGTGAGCATTATAAACAACACAGTCTACACCAAGGTCGACGGGGTCGACGTTGAGCTGTTCGAGAACAAAACCACACTGCCTGTCAATGTGGCCTTCGAGCTGTGGGCCAAGCGGAATATCAAGCCTGTTCCCGAGGTGAAGATACTAAACAACCTGGGAGTGGACATCGCAGCCAATACGGTCATCTGGGACTACAAACGGGACGCACCCGCCCACATCTCTACAATCGGGGTGTGCTCCATGACGGATATTGCTAAAAAGCCTACAGAGACTATCTGCGCCCCGCTGACAGTCTTCTTCGATGGAAGAGTGGACGGTCAAGTAGAT…
	NSP16	ATGAGCAGCCAGGCGTGGCAACCTGGAGTGGCTATGCCCAACCTTTACAAGATGCAGCGGATGCTCCTTGAAAAGTGCGATTTACAGAATTACGGCGACTCGGCCACTTTGCCCAAGGGTATAATGATGAACGTGGCCAAGTACACGCAGCTGTGCCAGTACCTGAACACCCTGACACTGGCAGTGCCTTATAACATGCGGGTGATACACTTTGGTGCCGGAAGCGATAAGGGCGTGGCTCCCGGTACGGCCGTTTTAAGACAGTGGCTGCCCACCGGTACGCTGCTGGTTGATAGTGACCTGAATGATTTCGTGTCCGACGCCGACTCAACCCTAATCGGGGATTGTGCCACCGTGCACACCGCTAACAAGTGGGACCTGATTATCAGCGATATGTAC…
	ORF3a	ATGGACCTGTTCATGCGGATCTTTACCATTGGAACCGTGACACTGAAGCAGGGAGAGATTAAGGATGCCACCCCTAGCGACTTCGTCAGAGCCACCGCCACAATCCCTATCCAGGCCTCTCTGCCATTCGGCTGGCTGATCGTGGGCGTCGCCCTGCTGGCCGTGTTCCAGTCCGCCAGCAAGATCATCACCCTGAAAAAGCGGTGGCAGCTCGCTCTGAGCAAGGGCGTGCACTTCGTGTGCAATCTGCTGCTGCTCTTCGTGACCGTGTACAGCCACCTGCTGCTGGTGGCCGCTGGCCTGGAAGCCCCTTTTCTGTACCTGTACGCCCTTGTGTACTTTCTGCAGAGCATCAACTTCGTTAGAATCATCATGAGACTGTGGCTGTGCTGGAAGTGC…
	E	ATGTATTCTTTTGTGTCCGAGGAAACCGGCACCCTGATCGTGAATAGCGTGCTGCTCTTCCTGGCCTTCGTGGTGTTCCTGCTGGTTACACTGGCTATCCTGACCGCCCTGAGACTGTGTGCCTACTGCTGCAACATCGTGAACGTGTCTCTGGTCAAGCCTAGCTTCTACGTGTACAGCCGGGTGAAGAACCTGAACAGCAGCAGAGTGCCCGACCTGCTGGTGTAG
	M	ATGGCTGATAGCAACGGCACCATCACAGTCGAGGAACTGAAGAAGCTGCTGGAACAGTGGAACCTGGTTATCGGATTCCTCTTCCTGACATGGATCTGCCTGCTGCAATTTGCTTATGCCAATCGGAACAGATTCCTGTACATCATCAAGCTGATCTTCCTGTGGCTGCTGTGGCCAGTGACCCTGGCCTGCTTCGTGCTGGCCGCCGTGTACAGAATCAACTGGATTACAGGCGGCATCGCCATCGCCATGGCATGTCTGGTGGGCCTGATGTGGCTGAGCTACTTCATCGCCTCTTTTAGACTGTTCGCCAGAACCCGGAGCATGTGGTCCTTCAACCCTGAGACAAACATCCTGCTTAATGTGCCTCTGCACGGCACCATCCTGACCCGCCCCCTG…
	ORF6	ATGTTCCACCTGGTGGACTTCCAGGTGACCATCGCCGAGATCCTGCTGATCATCATGAGAACCTTTAAGGTGTCCATCTGGAATCTGGATTACATCATCAACCTCATCATTAAGAACCTGTCTAAAAGCCTGACAGAGAACAAGTACAGCCAGCTGGACGAGGAACAGCCTATGGAAATCGACTAG
	ORF7a	ATGAAAATCATCCTGTTCCTGGCCCTGATCACCCTGGCCACCTGTGAACTGTATCACTACCAAGAGTGCGTGCGGGGCACCACAGTGCTGCTGAAGGAACCCTGCAGCTCTGGCACATACGAGGGAAACAGCCCCTTCCACCCTCTGGCTGATAACAAGTTCGCCCTCACCTGCTTCAGCACCCAGTTCGCCTTCGCTTGTCCTGACGGCGTGAAGCACGTGTACCAGCTGAGAGCCAGAAGCGTGTCCCCAAAGCTGTTTATCCGGCAGGAGGAAGTGCAGGAGCTGTACAGCCCTATCTTCCTGATCGTCGCCGCCATCGTGTTCATTACACTGTGCTTTACCCTGAAAAGAAAGACCGAGTAG
	ORF8	ATGAAATTCCTGGTGTTCCTCGGCATCATCACAACAGTGGCCGCTTTTCACCAGGAGTGCAGCCTGCAGAGCTGCACCCAGCACCAACCTTACGTGGTCGACGACCCCTGTCCTATCCACTTCTACAGCAAGTGGTATATCAGAGTGGGCGCCAGAAAGAGCGCCCCTCTGATCGAGCTGTGCGTGGACGAGGCCGGCAGCAAGAGCCCCATTCAGTACATCGACATCGGCAACTACACCGTGTCCTGTCTGCCTTTCACCATCAACTGCCAGGAACCAAAGCTGGGATCTCTGGTCGTGCGGTGCTCTTTTTACGAGGACTTCCTGGAATACCACGATGTGAGAGTGGTGCTGGATTTCATCTAG
	N	ATGAGCGACAACGGCCCTCAGAATCAGCGGAATGCCCCTAGAATCACCTTTGGAGGACCTAGCGACAGCACAGGAAGCAACCAGAACGGCGAGAGAAGCGGCGCCAGAAGCAAGCAGCGGAGGCCACAGGGCCTGCCAAACAACACCGCCAGCTGGTTCACCGCCCTGACCCAACACGGCAAGGAAGATCTGAAGTTCCCTAGAGGACAGGGCGTGCCTATCAACACCAACAGCTCTCCTGATGATCAGATCGGATACTACCGGCGGGCCACCAGAAGGATCAGAGGCGGCGACGGTAAGATGAAGGACCTGAGCCCCAGATGGTACTTCTACTACCTGGGCACAGGCCCCGAGGCCGGCCTGCCCTACGGCGCCAACAAGGACGGCATCATCTGGGTC…
	ORF3b	ATGGCTGCATACTGCTGGAGATGCACAAGCTGTTGTTTTAGTGAGCGATTCCAGAATCACAACCCACAAAAAGAAATGGCGACCTCAACCTTGCAGGGATGCTCATTGTGCTTGCAACTCGCGGTCGTTGTATGCAATAGCCTGCTTACCCCTTTCGCTCGATGCTGCTGGCCGTAG
	ORF9b	ATGGACCCCAAAATTTCTGAAATGCACCCGGCGCTTCGCTTGGTGGACCCCCAAATCCAACTCGCTGTCACGCGGATGGAAAACGCAGTAGGACGCGACCAAAATAATGTCGGCCCAAAAGTGTATCCGATTATCCTCCGCCTTGGCAGTCCCCTGAGCCTGAATATGGCCAGAAAGACTCTTAACAGCCTGGAGGACAAAGCGTTTCAGCTGACCCCCATTGCGGTTCAGATGACTAAGCTGGCGACAACTGAAGAGTTGCCCGACGAATTTGTGGTAGTAACCGTAAAGTAG
	ORF9c	ATGGCTCTTCAATCCTGCTATAACTTCTTGAAAGAGCAACACTGCCAAAAGGCGAGCACACAGAAAGGAGCCGAGGCAGCCGTAAAGCCGCTTCTTGTCCCTCATCACGTTGTCGCCACAGTCCAAGAAATACAGCTTCAAGCGGCCGTTGGCGAGCTTCTGCTCCTCGAATGGCTCGCAATGGCGGTGATGTTGTTGCTGTTGTGCTGCTGTCTTACGGATTAG
	bat SARSr-CoV BM48-31 ORF7	ATGAAATTCCTGCTGCTGGTGGCCATTGTGTCCATCGCCTCTGCCGAGCTGTACCACTACCAGGAGTGCGCCAGAGGCACAACCGTGCTGCTCAAGGAACCTTGTCAACCTAATACCTACGAAGGCAACAGCCCATATCATCCTCTGGCTGATAACAAGTTTGCCATCACCTGTACCAACACAAAGTTCAGCTTCGTGTGCCAGGACGAGACAAGACACGTGTTCCAGCTGCGGGCCAGAAGCATCAGCCCCAGACTGTTTGCTTCTCCCAAGCACCACAGCGACGACTTCACCCCTGTGATCCTGATCATCGTGACCCTGCTGTTCGTCATCTACTGCTGCATGAAGCGGCAGTAG
	bat SARSr-CoV HKU3-1 ORF7	ATGAAAATCATTCTGTTTCTGACCCTGATCGCCCTGGCTACATGTGAACTGTACCACTACCAAGAGTGCGTGCGGGGCACCACAGTGCTGCTGAAGGAACCTTGTCCTAGCGGAACATACGAGGGCAACAGCCCCTTCCACCCCCTGGCCGATAACAAGTTCGCCCTCACCTGCAGCAGCACCCATTTCGCCTTCGCCTGCGCCGACGGCACAAGACACACCTACCAGCTGAGAGCCAGAAGCGTGTCCCCAAAGCTGTTCATCAGACAGGAGGAAGTGTACCAGGAGCTGTATTCTCCTCTGTTCCTGATCGTGGCCGCTCTGGTCTTTATCATCCTGTGCTTCACCATCAAGCGGAAGACCGAGTAG
	bat SARSr-CoV Rf1 ORF7	ATGAAAATCATCCTGTTCCTGACCCTGATCGCCCTGGCTACATGCGAGCTGTATCACTACCAGGAGTGCGTGCGGGGCACCACCGTGCTGCTGGAAGAGCCTTGTCCTAGCGGAACATACGAGGGCAACAGCCCCTTCCATCCCCTGGCCGATAACAAGTTCGCCCTCACCTGTATCAGCACCCACTTCGCCTTTGCCTGCGCCGACGGCACAAGACACACCTACCAGCTGAGAGCCAGATCTGTGTCCCCAAAGCTGTTTACAAGACAGGAAAAGGTGTACCAAGAACTGTACAGCCCTCTGTTCCTGATCGTCGCCGCTCTGGTGTTCATCATTCTGTGCTTCACCATCAAGCGGAAGACCGAGTAG
	bat SARSr-CoV Rs672 ORF7	ATGAAAATCATCCTGTTTCTGACACTGATCGCCCTCGCCAGCTGCGAGCTGTACCACTACCAAGAATGCGTGCGGGGCACCACCGTGCTGCTGAAGGAACCTTGTCCTAGCGGAACATACGAGGGCAACAGCCCCTTCCACCCCCTGGCTGATAACAAGTTCGCCCTGACCTGTACCAGCACCCACTTCGCCTTCGCCTGCGCCGACGGCACAAGACATACATACCAGCTGAGAGCCAGAAGCGTGTCCCCAAAGCTGTTCATTAGACAGGAGGAAGTGCACCAGGAGCTGTATTCTCCTCTGTTCCTGATCGTGGCCGCTCTGGTCTTTATCATCCTGTGCTTCACCATCAAGCGGAAGACCGAGTAG
	bat SARSr-CoV RaTG13 ORF7	ATGAAAATCATCCTGTTCCTGGTCCTGGTCACCCTGGCCACCTGTGAACTGTATCACTACCAAGAGTGCGTGCGGGGCACCACAGTGCTGCTGAAGGAACCCTGCAGCTCTGGCACATACGAGGGAAACAGCCCCTTCCACCCTCTGGCTGATAACAAGTTCGCCCTCACCTGCTTCAGCACCCAGTTCGCCTTCGCTTGTCCTGACGGCGTGAAGCACGTGTACCAGCTGAGAGCCAGAAGCGTGTCCCCAAAGCTGTTTATCCGGCAGGAGGAAGTGCAGGAGCTGTACAGCCCTATCTTCCTGATCATCGCCGCCATCGTGTTCATTACACTGTGCTTTACCCTGAAAAGAAAGACCGAGTAG
	bat SARSr-CoV ZC45 ORF7	ATGAAAATCATCTTCTTCCTGGTCCTGATCACCCTGGTCACCGGTGAACTGTATCACTACCAAGAGTGCATCAAGGGCACCACAGTGCTGCTGAAGGAACCCTGCAGCTCTGGCACATACGAGGGAAACAGCCCCTTCCACCCTCTGGCTGATAACAAGTTCGCCCTCGCCTGCTTCAGCACCCAGTTCGCCTTCGCTTGTCCTGACGGCGTGCGTCACACGTTCCAGCTGAGAGCCAGAAGCGTGTCCCCAAAGCTGTTTACCCGGCAGGAGGAAGTGCAGGAGCTGTACAGCCCTGTCTTCCTGATCGTCGCCGCCATCGTGTTCATTATCCTGTGCTTTACCTTCAAAAGAAAGATCGAGTAG
	bat SARSr-CoV ZXC21 ORF7	ATGAAAATCATCTTCTTCCTGGTCCTGATCACCCTGGTCACCGGTGAACTGTATCACTACCAAGAGTGCATCAAGGGCACCACAGTGCTGCTGAAGGAACCCTGCAGCTCTGGCACATACGAGGGAAACAGCCCCTTCCACCCTCTGGCTGATAACAAGTTCGCCCTCACCTGCTTCAGCACCCAGTTCGCCTTCGCTTGTCCTGACGGCGTGCGTCACACGTTCCAGCTGAGAGCCAGAAGCGTGTCCCCAAAGCTGTTTACCCGGCAGGAGGAAGTGCAGGAGCTGTACAGCCCTGTCTTCCTGATCGTCGCCGCCATCGTGTTCATTATCCTGTGCTTTACCTTCAAAAGAAAGATCGAGTAG
	SARS-CoV ORF7	ATGAAAATCATCCTGTTCCTGACCCTGATCGTCTTTACCTCTTGCGAGCTGTATCACTACCAAGAATGCGTGCGGGGAACAACCGTGCTGCTGAAGGAACCTTGTCCTAGCGGCACCTACGAGGGCAACAGCCCTTTCCACCCCCTGGCCGATAACAAGTTCGCCCTGACATGCACCAGCACCCATTTCGCCTTCGCTTGTGCCGACGGCACAAGACACACCTACCAGCTGAGAGCCAGAAGCGTGTCCCCAAAGCTGTTCATCAGACAGGAGGAAGTGCAGCAGGAGCTGTACAGCCCCCTGTTTCTCATCGTGGCCGCTCTGGTGTTCCTGATTCTGTGCTTCACAATCAAGCGGAAGACCGAGTAG
